# Protein design for evaluating vaccines against future viral variation

**DOI:** 10.1101/2023.10.08.561389

**Authors:** Noor Youssef, Sarah Gurev, Fadi Ghantous, Kelly Brock, Javier Jaimes, Nicole N. Thadani, Ann Dauphin, Amy C. Sherman, Leonid Yurkovetskiy, Daria Soto, Ralph Estanboulieh, Ben Kotzen, Pascal Notin, Aaron W. Kollasch, Alexander A. Cohen, Sandra E. Dross, Jesse H. Erasmus, Deborah H. Fuller, Pamela J. Bjorkman, Jacob E. Lemieux, Jeremy Luban, Michael S. Seaman, Debora S. Marks

## Abstract

Recurrent waves of SARS-CoV-2 infection, driven by the periodic emergence of new viral variants, highlight the need for vaccines and therapeutics that remain effective against future strains. Yet, our ability to proactively evaluate such therapeutics is limited to assessing their effectiveness against previous or circulating variants, which may differ significantly in their antibody escape from future viral evolution. To address this challenge, we develop a deep learning method to predict the effect of mutations on fitness and escape from neutralizing antibodies. We use this model to engineer 83 unique SARS-CoV-2 Spike proteins incorporating novel combinations of up to 46 amino acid changes relative to the ancestral B.1 variant. The designed constructs were infectious and evaded neutralization by nine well-characterized panels of human polyclonal anti-SARS-CoV-2 immune sera (from vaccinated, boosted, bivalent boosted, and breakthrough infection individuals). Designed constructs on contemporary SARS-CoV-2 strains displayed similar levels of antibody neutralization escape and similar antigenic profiles as variants seen subsequently (up to 12 months later) during the COVID-19 pandemic despite differences in exact mutations. Our approach provides targeted datasets of antigenically diverse escape variants for an early evaluation of the protective ability of vaccines and therapeutics to inhibit not only currently circulating but also future variants. This approach is generalizable to other viral pathogens.
