## Supplementary material for "Protein design for evaluating vaccines against future viral variation": Supp material: Supp_TableS1_Model_Summary.csv

VOCs	# mutation	# positions	# top 1% muts	# top 1% positions	# doubles	Total number of training sequences	Neff	Number of pandemic sequences in training	Neff pandemic sequences
B.1	23921	1259	240	90	28182	5868	1639.1
BA.5	24073	1267	241	79	28308	9669	1098.6	5111	11.1
BA.2.12.1	24111	1269	242	81	28614	9661	1096.9	5111	12
BA.2.75	24130	1270	242	77	28521	10626	1098.3	6076	13.4
XBB	24111	1269	242	74	28435	11599	1099.8	7049	15.2
