## Supplementary material for "Protein design for evaluating vaccines against future viral variation": Supp material: Supp_TableS2_Mutation_Summary.csv

Mutation	Count in GISAID	Count when first ordered	Residue count	# constructs	VoCs/VoIs
T478K	10605921	7604206	10695194	1	delta, BA.1, BA.2, BA.2.12.1, BA.4/5, BA.2.75, BA.2.13, XBL, EG.1, XBB.1.9.1, XBB.1.9.2, BA.2.3.20, CA.1, BR.2, BN.1, BM.1.1.1, BU.1, BQ.1.1, BA.2.75.1, BA.4, BF.7, BA.4.6, BQ.1, BA.2.75.2, XBB.1, XBB, XBB.1.5, CH.1.1, CH.1.1.1, BN.1.3.2
G339D	6282974	5457398	7061670	16	BA.1, BA.2, BA.2.12.1, BA.4/5, BA.2.13, BA.2.3.20, BU.1, BQ.1.1, BA.4, BF.7, BA.4.6, BQ.1
L452R	6144537	4962669	6429365	15	delta, BA.4/5, CA.1, BR.2, BU.1, BQ.1.1, BA.4, BF.7, BA.4.6, BQ.1, CH.1.1, CH.1.1.1
V213G	4535256	4500057	5162845	9	BA.2, BA.2.12.1, BA.4/5, BA.2.75, BA.2.13, BA.2.3.20, CA.1, BR.2, BN.1, BM.1.1.1, BU.1, BQ.1.1, BA.2.75.1, BA.4, BF.7, BA.4.6, BQ.1, BA.2.75.2, CH.1.1, CH.1.1.1, BN.1.3.2
Q493R	3817413	3794293	3821241	28	BA.1, BA.2, BA.2.12.1, BA.2.13
T19R	3795338	3795017	8996739	3	delta
R346T	1315006	6301	2424936	12	FU.2, FU.1, XBB.1.16.6, XBB.1.16.1, XBB.1.16, XBL, EG.1, XBB.1.9.1, XBB.1.9.2, CA.1, BR.2, BN.1, BM.1.1.1, BQ.1.1, BF.7, BA.4.6, BA.2.75.2, XBB.1, XBB, XBB.1.5, CH.1.1, CH.1.1.1, BN.1.3.2
R346K	1075739	1075630	2424936	6
T76I	72885	43184	7236328	15
K147N	7844	872	212929	17
S155R	1680	1652	8113	10
Q493K	848	791	3821241	1
Y473F	807	738	1358	13
N481T	701	648	4408	6
F490R	564	564	690794	3
A27L	119	113	5129906	5
Q183V	18	7	602321	3
Q498Y	16	13	6794533	2
K529L	6	6	1407	21
M153S	5	5	56396	14
S494R	4	4	24296	13
Q493S	4	4	3821241	1
V445E	3	3	592832	4
K417V	0	0	6363012	8
