## Supplementary material for "Protein design for evaluating vaccines against future viral variation": Supp material: Supp_TableS4_Infectivity_Data.xlsx

### Sheet: Sheet1
	rt_norm_1	rt_norm_2	rt_norm_3	rt_norm_avg	B.1_norm_1	B.1_norm_2	B.1_norm_3	B.1_norm_avg	base_norm_1	base_norm_2	base_norm_3	base_norm_avg	base_voc
B.1-D614	179800	152900	214800	182500	0.789729	0.671577	0.943458	0.801588	0.789729	0.671577	0.943458	0.801588	B.1
B.1	199907	302126	180987	227673	0.878043	1.32702	0.794941	1	0.878043	1.32702	0.794941	1	B.1
Alpha	434092	580295	589891	534760	1.90665	2.54881	2.59096	2.3488	1.90665	2.54881	2.59096	2.3488	B.1
Beta	435495	389129	393339	405988	1.91281	1.70916	1.72765	1.78321	1.91281	1.70916	1.72765	1.78321	B.1
Gamma	563170	678364	484089	575208	2.47359	2.97955	2.12624	2.52646	2.47359	2.97955	2.12624	2.52646	B.1
BA.4/5	7.38598	7.25516	6.9063	7.18248	0.249491	0.245072	0.233288	0.242617	1.02833	1.01012	0.961548	1	BA.4/5
BA.4/5-2b	25.1894	25.2049	26.2667	25.5537	0.850873	0.851396	0.887264	0.863178	3.50706	3.50922	3.65705	3.55778	BA.4/5
B.1	29.7917	29.5034	29.5174	29.6042	1.00633	0.996597	0.997069	1	1.00633	0.996597	0.997069	1	B.1
B.1-4a	35.0352	33.0442	34.1871	34.0888	1.18346	1.1162	1.15481	1.15149	1.18346	1.1162	1.1582	1.15262	B.1
B.1-5a	25.6092	25.074	25.8348	25.506	0.865055	0.846976	0.872674	0.861568	0.865055	0.846976	0.875239	0.862424	B.1
BA.2.12.1	31.1083	31.016	30.3259	30.8167	1.05081	1.04769	1.02438	1.04096	1.00946	1.00647	0.984072	1	BA.2.12.1
BA.2.12.1-2c	32.2698	29.1219	29.9515	30.4477	1.09004	0.98371	1.01173	1.0285	1.04715	0.945003	0.971924	0.988026	BA.2.12.1
BA.2.12.1-4a	13.2982	12.4657	11.8177	12.5272	0.449201	0.421078	0.399191	0.423157	0.431526	0.40451	0.383484	0.406506	BA.2.12.1
BA.2.12.1-4b	8.08546	6.82289	6.77272	7.22702	0.273119	0.230471	0.228776	0.244122	0.262372	0.221402	0.219774	0.234516	BA.2.12.1
B.1	68.7192	71.4754	68.1309	69.4418	0.989594	1.02928	0.981122	1	0.989594	1.02928	0.981122	1	B.1
B.1-2a	60.3578	62.4641	63.2553	62.0257	0.869185	0.899517	0.910911	0.893204	0.869185	0.899517	0.910911	0.893204	B.1
B.1-2b	57.8321	58.2955	63.8889	60.0055	0.832814	0.839487	0.920035	0.864112	0.832814	0.839487	0.920035	0.864112	B.1
B.1-2c	62.0107	67.642	63.687	64.4466	0.892987	0.974082	0.917127	0.928066	0.892987	0.974082	0.917127	0.928066	B.1
B.1-2d	85.1145	85.9922	90.5999	87.2355	1.2257	1.23833	1.30469	1.25624	1.2257	1.23833	1.30469	1.25624	B.1
BA.4/5	21.9725	22.7869	24.7216	23.1603	0.316416	0.328143	0.356004	0.333521	0.948714	0.983876	1.06741	1	BA.4/5
BA.5-1a	37.8889	41.8131	42.005	40.569	0.545621	0.602132	0.604895	0.584216	1.63594	1.80538	1.81366	1.75166	BA.4/5
BA.5-1b	45.5413	47.7379	44.6286	45.9693	0.65582	0.687452	0.642676	0.661983	1.96635	2.06119	1.92694	1.98483	BA.4/5
BA.5-1d	53.7665	54.5451	55.4605	54.5907	0.774267	0.78548	0.798661	0.786136	2.32149	2.35511	2.39463	2.35708	BA.4/5
BA.5-1e	52.6028	55.0349	54.8033	54.147	0.757508	0.792533	0.789197	0.779746	2.27125	2.37626	2.36626	2.33792	BA.4/5
BA.5-1f	36.5585	39.2435	40.4405	38.7475	0.526463	0.565128	0.582365	0.557985	1.5785	1.69443	1.74611	1.67301	BA.4/5
BA.5-1g	39.3186	40.4001	41.6038	40.4408	0.56621	0.581784	0.599117	0.58237	1.69767	1.74437	1.79634	1.74613	BA.4/5
BA.5-2c	43.8035	46.5393	44.6708	45.0045	0.630795	0.670191	0.643283	0.64809	1.89132	2.00944	1.92876	1.94317	BA.4/5
BA.5-2d	41.0203	43.0297	41.9102	41.9867	0.590714	0.619651	0.603529	0.604631	1.77115	1.85791	1.80957	1.81287	BA.4/5
BA.5-2e	30.3086	31.5793	28.8277	30.2385	0.43646	0.45476	0.415134	0.435451	1.30864	1.36351	1.2447	1.30562	BA.4/5
BA.5-2f	41.4983	39.8707	39.7595	40.3762	0.597598	0.57416	0.572558	0.581439	1.79179	1.72151	1.71671	1.74333	BA.4/5
BA.5-3a	34.4667	33.7756	33.9327	34.0583	0.496339	0.486387	0.488649	0.490458	1.48818	1.45834	1.46512	1.47055	BA.4/5
BA.5-3b	25.9749	27.7984	25.6782	26.4838	0.374052	0.400313	0.36978	0.381382	1.12153	1.20026	1.10872	1.1435	BA.4/5
BA.5-5a	24.7936	25.4454	23.49	24.5763	0.357041	0.366427	0.338269	0.353912	1.07052	1.09866	1.01424	1.06114	BA.4/5
BA.5-5b	25.718	25.6127	25.0748	25.4685	0.370353	0.368837	0.36109	0.36676	1.11043	1.10589	1.08266	1.09966	BA.4/5
BA.5-4a	30.4548	30.0053	30.1458	30.202	0.438566	0.432093	0.434116	0.434925	1.31496	1.29555	1.30161	1.30404	BA.4/5
BA.5-1c	56.1512	56.7178	54.2147	55.6946	0.808608	0.816768	0.780722	0.802032	2.42446	2.44892	2.34085	2.40474	BA.4/5
BA.5-2a	68.4256	67.6408	67.9958	68.0207	0.985365	0.974064	0.979177	0.979535	2.95443	2.92055	2.93588	2.93695	BA.4/5
BA.2.12.1	79.3432	77.0335	76.5404	77.639					1.02195	0.992201	0.98585	1	BA.2.12.1
BA.2.12.1-2a	39.3765	40.3463	40.0279	39.9169					0.507174	0.519665	0.515564	0.514134	BA.2.12.1
BA.2.12.1-2b	33.1715	34.7132	34.7952	34.2266					0.427253	0.447111	0.448166	0.440843	BA.2.12.1
BA.2.12.1-2d	9.4132	10.4352	10.468	10.1055					0.121243	0.134406	0.134829	0.130159	BA.2.12.1
BA.2.12.1-2e	21.5511	21.3562	21.9633	21.6235					0.27758	0.27507	0.28289	0.278513	BA.2.12.1
BA.2.12.1-2f	25.0081	26.3768	26.2682	25.8844					0.322108	0.339736	0.338338	0.333394	BA.2.12.1
BA.2.12.1-2g	13.6661	13.5763	13.9752	13.7392					0.176021	0.174864	0.180002	0.176963	BA.2.12.1
BA.2.12.1-5a	2.02997	1.939	2.07179	2.01358					0.0261463	0.0249745	0.0266848	0.0259352	BA.2.12.1
BA.2.12.1-7a	0.516886	0.374526	0.352435	0.414616					0.00665755	0.00482394	0.00453941	0.0053403	BA.2.12.1
BA.2.12.1-8a	0.248483	0.109358	0.0795417	0.145794					0.00320049	0.00140854	0.00102451	0.00187784	BA.2.12.1
BA.2.12.1-9a	0.297708	0.215405	0.172959	0.228691					0.00383452	0.00277444	0.00222774	0.00294557	BA.2.12.1
BA.2.12.1-2c	27.4703	27.8549	28.1158	27.8137					0.353821	0.358774	0.362135	0.358243	BA.2.12.1
BA.2.12.1-4a	22.6359	22.9727	21.6433	22.4173					0.291554	0.295891	0.278768	0.288738	BA.2.12.1
BA.2.12.1-4b	17.7231	16.2318	16.6964	16.8838					0.228276	0.209068	0.215052	0.217465	BA.2.12.1
BA.2.75	2.4334	2.12796	2.20341	2.25492					1.07915	0.943694	0.977156	1	BA.2.75
BA.2.75-2a	1.41089	1.21071	1.13075	1.25078					0.625692	0.536917	0.50146	0.55469	BA.2.75
BA.2.75-2b	1.40901	1.21296	1.21528	1.27908					0.624861	0.537914	0.538945	0.56724	BA.2.75
BA.2.75-3a	0.643649	0.558214	0.560834	0.587566					0.285442	0.247553	0.248715	0.26057	BA.2.75
BA.2.75-3b	1.03956	0.828337	0.806031	0.89131					0.461018	0.367346	0.357454	0.395273	BA.2.75
BA.2.75-4a	0.85825	0.733048	0.734568	0.775289					0.380612	0.325088	0.325762	0.34382	BA.2.75
BA.2.75-4b	0.950214	0.830098	0.794905	0.858406					0.421395	0.368127	0.35252	0.380681	BA.2.75
BA.2.75-4c	1.2107	1.09963	1.01249	1.10761					0.536912	0.487657	0.449014	0.491194	BA.2.75
BA.2.75-4d	1.2422	1.04263	0.962113	1.08231					0.550883	0.462377	0.426672	0.479977	BA.2.75
BA.2.75-4e	1.19469	1.03432	0.93836	1.05579					0.529812	0.458694	0.416138	0.468215	BA.2.75
BA.2.75-5d	0.52012	0.460614	0.457347	0.47936					0.23066	0.204271	0.202821	0.212584	BA.2.75
BA.2.75-5a	0.581368	0.607467	0.581657	0.590164					0.257822	0.269396	0.25795	0.261722	BA.2.75
BA.2.75-5b	1.18016	1.14002	1.30057	1.20692					0.52337	0.50557	0.576771	0.535237	BA.2.75
BA.2.75-5c	1.08469	1.13198	1.25666	1.15778					0.481033	0.502005	0.557295	0.513445	BA.2.75
BA.2.75-6a	1.03573	1.04493	1.31164	1.13076					0.459319	0.463398	0.581678	0.501465	BA.2.75
BA.2.75-6b	0.977252	1.00173	1.15179	1.04359					0.433386	0.44424	0.510788	0.462805	BA.2.75
BA.2.75-6c	0.793787	0.808565	1.02601	0.876121					0.352024	0.358577	0.455009	0.388537	BA.2.75
BA.2.75-8a	0.0294253	0.0245443	0.0221246	0.0253647					0.0130494	0.0108847	0.00981169	0.0112486	BA.2.75
BA.2.75-9a	0.0255623	0.0188469	0.0160309	0.0201467					0.0113362	0.00835813	0.00710927	0.00893454	BA.2.75
B.1	0.113356	0.113356	0.134636	0.12045	0.94111	0.94111	1.11778	1	0.94111	0.94111	1.11778	1	B.1
WuD	0.0520602	0.0520602	0.0730799	0.0590668	0.432216	0.432216	0.606725	0.490385	0.432216	0.432216	0.606725	0.490385	B.1
XBB	0.0853685	0.0853685	0.0881881	0.0863084	0.708749	0.708749	0.732157	0.716551	0.989111	0.989111	1.02178	1	XBB
XBB-1a	0.0557841	0.0557841	0.0570777	0.0562153	0.463132	0.463132	0.473871	0.466712	0.646335	0.646335	0.661322	0.651331	XBB
XBB-5a	0.0282532	0.0282532	0.0321311	0.0295459	0.234565	0.234565	0.26676	0.245296	0.327352	0.327352	0.372283	0.342329	XBB
XBB-5b	0.0251355	0.0251355	0.0309472	0.0270728	0.208681	0.208681	0.256931	0.224764	0.29123	0.29123	0.358566	0.313675	XBB
XBB-2a	0.116311	0.116311	0.138701	0.123774	0.96564	0.96564	1.15153	1.0276	1.34762	1.34762	1.60704	1.43409	XBB
XBB-3a	0.0843944	0.0843944	0.105614	0.0914675	0.700661	0.700661	0.876828	0.759383	0.977824	0.977824	1.22368	1.05978	XBB
XBB-4a	0.0806841	0.0806841	0.105638	0.089002	0.669857	0.669857	0.87703	0.738915	0.934835	0.934835	1.22396	1.03121	XBB
XBB-5c	0.0452112	0.0452112	0.0406633	0.0436953	0.375354	0.375354	0.337596	0.362768	0.523833	0.523833	0.47114	0.506269	XBB
XBB-6a	0.0418147	0.0418147	0.0419518	0.0418604	0.347155	0.347155	0.348293	0.347535	0.484481	0.484481	0.486069	0.48501	XBB
XBB-8a	0.0217382	0.0217382	0.0403873	0.0279546	0.180475	0.180475	0.335304	0.232085	0.251867	0.251867	0.467942	0.323892	XBB
XBB-8b	0.035375	0.035375	0.0334731	0.034741	0.293691	0.293691	0.277901	0.288428	0.409867	0.409867	0.387831	0.402522	XBB
XBB-9a	0.0178966	0.0178966	0.019601	0.0184647	0.148581	0.148581	0.162732	0.153298	0.207356	0.207356	0.227104	0.213939	XBB
XBB-9b	0.0567358	0.0567358	0.0604798	0.0579838	0.471033	0.471033	0.502116	0.481394	0.657361	0.657361	0.70074	0.671821	XBB
XBB-10a	0.0155089	0.0155089	0.0201908	0.0170695	0.128758	0.128758	0.167629	0.141715	0.179692	0.179692	0.233938	0.197774	XBB
XBB-10b	0.0153649	0.0153649	0.019389	0.0167062	0.127563	0.127563	0.160972	0.138699	0.178023	0.178023	0.224648	0.193565	XBB
WuD	29541.8	29012.6	39326.2	32626.9	0.311046	0.305475	0.414068	0.34353	0.311046	0.305475	0.414068	0.34353	B.1
B.1	62930.9	111733	110263	94975.4	0.662602	1.17644	1.16096	1	0.662602	1.17644	1.16096	1	B.1
Delta	11646.7	6437.52	11196.5	9760.25	0.122629	0.0677809	0.117889	0.102766	0.122629	0.0677809	0.117889	0.102766	B.1
BA.1	2007.37	2653.93	1890.66	2183.99	0.0211357	0.0279433	0.0199068	0.0229953	0.0211357	0.0279433	0.0199068	0.0229953	B.1
BA.2	5291.79	3100.35	2826.66	3739.6	0.0557175	0.0326437	0.029762	0.0393744	0.0557175	0.0326437	0.029762	0.0393744	B.1
BA.2.12.1	61494.1	62589	42009.3	55364.2	0.647474	0.659002	0.442318	0.582931	16.444	16.7368	11.2336	14.8048	BA.2
BA.4/5	31506.9	31744.6	40020.3	34423.9	0.331738	0.33424	0.421375	0.362451	8.42521	8.48876	10.7017	9.20524	BA.2
BA.2.75	175432	191044	271354	212610	1.84714	2.01151	2.8571	2.23858	46.9121	51.0868	72.5622	56.8537	BA.2
BQ.1	86456	107916	111070	101814	0.910299	1.13625	1.16946	1.072	2.51151	3.13491	3.22652	2.95765	BA.4/5
BQ.1.1	153018	137119	123568	137902	1.61114	1.44374	1.30106	1.45198	1.50292	1.34677	1.21367	1.35445	BQ.1
XBB	98483	107940	119957	108793	1.03693	1.13651	1.26303	1.14549	0.463209	0.50769	0.564212	0.511704	BA.2.75
CH.1.1	122166	128425	155081	135224	1.28629	1.3522	1.63285	1.42378	0.5746	0.604041	0.729415	0.636019	BA.2.75
XBB.1	85105.2	127223	58593.8	90307.4	0.896076	1.33954	0.616936	0.95085	0.782264	1.1694	0.538578	0.830081	XBB
XBB.1.5	134057	169123	211951	171710	1.41149	1.7807	2.23164	1.80794	1.48445	1.87275	2.34699	1.9014	XBB.1
