## Supplementary material for "Protein design for evaluating vaccines against future viral variation": Supp material: Supp_TableS5_Sera_Pools.xlsx

### Sheet: Table1_Model_summaries copy
Immunization	Viral Variant	Number of pools	Number of samples
Convalescent Infection	B.1	3	15
	Delta	1	5
Primary Vaccination	B.1 (Moderna)	2	10
	B.1 (Pfizer)	3	15
Boost	B.1 (Moderna)	3	15
	B.1 (Pfizer)	2	10
Bivalent boost	B.1 & BA.4/5	1	5
Vaccine Breakthrough Infection	Delta	3	15
	BA.1	3	15
	BA.2.12.1	1	5
	BA.4/5	1	5
