## Supplementary material for "Protein design for evaluating vaccines against future viral variation": Supp material: Supp_TableS6_Neutralization_Data.xlsx

### Sheet: ID50 titers
	Conv_Delta	Conv_WT-1	Conv_WT-2	Conv_WT-3	Vac_Mod-1	Vac_Mod-2	Vac_Pfiz-1	Vac_Pfiz-2	Vac_Pfiz-3	Boost_Mod-1	Boost_Mod-2	Boost_Mod-3	Boost_Pfiz-1	Boost_Pfiz-2	Bi-valent Boost	BTI_Delta-1	BTI_Delta-2	BTI_Delta-3	BTI_BA.1-1	BTI_BA.1-2	BTI_BA.1-3	BTI_BA.2.12.1	BTI_BA.4/5
B.1	7406	6520	779	204	2034	2121	732	646	179	7630	10950	4726	5103	3401	8570	5705	13479	32596	3565	12700	21069	2920	3018
BQ.1	40	160	211	<20	<20	40	<20	<20	<20	286	575	200	209	145	2609	314	747	731	230	682	714	503	398
BQ.1.1	93	171	457	195	<20	63	<20	<20	<20	310	496	214	227	159	3149	562	764	774	357	1125	969	460	765
XBB	28	60	<20	<20	<20	<20	<20	<20	<20	218	180	44	53	59	440	164	366	393	238	489	497	122	310
XBB.1	23	109	<20	<20	<20	37	<20	<20	<20	214	388	52	109	80	538	164	189	579	221	445	484	142	373
XBB.1.5	56	90	<20	<20	<20	<20	<20	<20	<20	126	210	45	103	67	587	133	184	285	56	653	534	161	450
CH.1.1	<20	36	<20	<20	<20	<20	<20	<20	<20	69	82	27	39	28	308	42	123	122	<20	374	299	86	131
WT	12173	4622	1798	275	1865	2564	855	700	238	4471	9412	1457	2194	1668	6619	2173	8674	41383	1749	4858	8292	1450	2192
alpha	10997	4476	750	139	1354	1592	521	339	137	6884	9136	3032	3319	2833	15782	5070	8417	37354	2837	6481	18395	4336	2580
gamma	4739	3556	528	97	664	791	276	174	49	3390	7005	2028	2308	1931	8960	2649	6171	16821	1785	7913	18371	4744	5738
BA.1	134	1048	113	<20	100	133	<20	<20	<20	1767	2009	686	669	671	3776	955	3614	1538	1040	5575	5020	1550	1144
BA.2	683	1015	246	23	88	130	41	39	<20	1699	2131	628	778	761	5110	904	3077	1704	618	3263	6676	1891	1721
BA.2.12.1	435	652	222	22	75	120	53	30	<20	986	1655	569	742	489	5638	1425	2794	1574	439	2715	6668	1821	1764
BA.4	242	735	218	39	55	117	33	46	<20	895	1787	959	529	554	4615	903	1845	1338	373	2635	5835	986	1547
delta	18963	5605	1144	272	1523	3541	1452	983	169	3410	6960	1778	2876	1810	5984	3726	14016	42701	1476	4662	8486	2352	2506
beta	2179	1146	213	27	203	261	104	74	<20	1669	1835	989	1022	991	4884	1015	1828	5935	715	3960	7238	2413	3138
SARS1	<20	128	<20	<20	<20	25	<20	<20	<20	356	309	214	190	147	465	298	200	435	141	292	448	152	221
B.1-2a	7076	6873	798	236	1657	2373	802	454	156	11028	16936	2779	3781	4484	20273	6642	13999	38061	4311	9662	18547	6629	4484
B.1-2b	5932	6884	1211	304	1273	2111	550	594	89	5439	11275	2819	4305	3123	19341	3187	13526	12271	2499	6287	10586	7137	4832
B.1-2c	8689	6928	1116	302	1333	1989	715	793	166	6549	9797	2975	3702	3007	29353	5506	18358	16638	3226	10318	17528	6743	6832
B.1-2d	12137	5086	880	302	1193	2111	547	414	122	8100	11134	2947	4479	3026	26807	6113	14705	17942	3180	9019	15790	7360	6317
B.1-4a	5567	4279	789	129	1100	1309	425	302	81	3404	6084	1436	1357	1324	8976	1683	3333	16363	1517	3502	10830	2598	2427
B.1-5a	3814	4314	863	127	602	1024	337	237	86	4112	6182	1401	1450	1205	8888	3397	4292	20726	1412	4632	10279	2146	2461
BA.5	248	536	166	22	52	90	21	26	<20	829	1357	528	356	456	5190	525	1370	1216	243	1547	3001	1024	1360
BA.5-1g	391	521	250	<20	46	127	27	<20	<20	416	864	485	265	308	7361	593	1166	784	214	1063	4387	887	721
BA.5-2d	589	498	295	<20	55	161	38	<20	<20	693	1234	698	319	390	6824	662	1414	1022	183	1496	4459	927	957
BA.5-2e	317	597	179	<20	61	83	35	<20	<20	703	983	393	222	305	4149	486	1141	633	157	778	4557	731	786
BA.5-2f	213	702	354	24	37	157	<20	49	<20	672	1333	633	609	415	6564	924	2517	1577	369	3337	4461	1027	1149
BA.5-3a	509	601	294	<20	33	120	25	<20	<20	513	839	468	279	320	4726	569	1405	735	245	1074	2774	748	707
BA.5-3b	420	356	150	<20	32	83	<20	<20	<20	511	1002	474	268	313	5335	408	1746	675	222	1459	3794	840	1002
BA.5-5a	396	315	186	<20	28	56	<20	<20	<20	582	791	329	177	282	4399	397	1091	541	96	708	2553	748	807
BA.5-5b	278	268	142	<20	<20	56	<20	<20	<20	520	683	348	219	288	4848	382	1059	543	125	1006	2039	675	804
BA.5-4a	317	304	176	<20	36	87	<20	<20	<20	419	852	395	298	211	5293	445	1042	613	150	742	2386	775	908
BA.5-2b	<20	487	241	<20	39	96	<20	21	<20	662	868	314	294	234	3485	346	1622	658	169	892	2075	746	683
BA2.12.1	490	690	160	<20	74	96	32	23	<20	971	2520	781	736	622	5244	741	2379	1307	543	3765	6976	1834	1704
BA.2.12.1-2a	1975	694	224	<20	45	103	45	25	<20	760	1388	418	359	362	3779	721	1906	1020	286	1608	4109	2274	1784
BA.2.12.1-2b	353	391	193	<20	43	75	36	32	<20	688	789	380	424	326	3791	650	2124	854	279	3582	4485	886	822
BA.2.12.1-2d	<20	511	315	<20	61	132	33	<20	<20	1017	1399	784	546	421	4485	653	1701	682	216	1004	3867	1317	722
BA.2.12.1-2e	686	812	354	28	163	200	89	65	32	952	1799	648	681	434	6269	1140	1936	1084	375	2991	5100	1959	1168
BA.2.12.1-2f	198	241	148	<20	30	72	25	25	<20	586	1008	417	340	307	3919	304	862	710	223	1530	3631	1076	1402
BA.2.12.1-2g	544	1137	531	75	200	397	106	40	30	981	1577	729	648	645	8775	1798	3297	1929	446	2224	3784	1982	1966
BA.2.12.1-5a	539	373	136	<20	<20	31	<20	<20	<20	987	3623	446	615	596	3109	542	736	503	185	935	3359	1448	1298
BA.2.12.1-2c	261	443	193	<20	33	74	25	<20	<20	726	1099	465	492	310	2997	463	1234	622	173	1116	2018	1286	1092
BA.2.12.1-4a	414	592	128	<20	54	96	30	23	<20	753	1158	468	477	425	3752	629	1458	1250	283	1490	5096	1288	1078
BA.2.12.1-4b	364	572	278	<20	32	82	<20	<20	<20	1077	1439	768	770	397	5639	643	1580	1055	291	1817	5221	1855	1391
BA.2.75	432	587	115	<20	57	68	<20	<20	<20	1224	1386	628	909	746	3097	772	2673	1980	616	4354	7821	2274	2004
BA.2.75-2a	293	278	26	<20	<20	26	<20	<20	<20	326	382	134	330	144	1053	263	729	411	277	1352	1811	633	1018
BA.2.75-2b	432	1044	258	<20	61	146	22	<20	<20	2042	1983	884	1291	786	4029	1059	3583	5033	1054	4402	7441	2404	2058
BA.2.75-3a	127	203	<20	<20	<20	<20	<20	<20	<20	496	807	164	489	257	1379	163	1246	510	198	1236	1519	721	400
BA.2.75-3b	302	267	33	<20	22	29	<20	<20	<20	506	491	206	292	278	1536	231	682	665	244	1152	1950	594	465
BA.2.75-4a	437	250	53	<20	<20	35	<20	<20	<20	459	672	359	327	379	1820	366	1769	1055	612	2383	3135	1059	991
BA.2.75-4b	146	195	38	<20	<20	24	<20	<20	<20	316	487	332	327	213	1006	200	359	674	177	868	2890	972	586
BA.2.75-4c	153	114	<20	<20	<20	31	<20	<20	<20	146	241	109	112	91	700	109	264	335	78	349	801	301	217
BA.2.75-4d	120	118	<20	<20	<20	<20	<20	<20	<20	299	335	113	192	141	719	208	552	491	186	626	1129	318	284
BA.2.75-4e	114	156	31	<20	<20	22	<20	<20	<20	284	303	245	330	160	760	149	449	377	123	603	1160	472	469
BA.2.75-5d	323	227	56	<20	<20	20	<20	<20	<20	544	583	298	260	279	1778	406	1179	717	312	3185	3634	807	702
BA.2.75-5a	438	239	55	<20	<20	28	<20	<20	<20	698	902	549	497	385	2105	344	880	804	340	1339	3864	921	1065
BA.2.75-5b	210	310	57	<20	30	47	<20	<20	<20	703	892	314	631	323	1901	693	2016	1013	302	1875	2380	1159	756
BA.2.75-5c	422	491	167	<20	69	115	24	<20	<20	973	1352	452	549	555	2667	754	2462	1640	743	2810	5205	1692	1569
BA.2.75-6a	135	188	43	<20	<20	38	<20	<20	<20	299	402	176	204	136	1102	222	440	529	108	845	967	355	318
BA.2.75-6b	141	256	50	<20	30	43	<20	<20	<20	506	632	220	336	249	1343	344	1075	806	308	1975	1580	502	386
BA.2.75-6c	258	584	163	<20	33	73	<20	75	<20	755	958	415	936	374	1783	728	2363	1269	766	2519	4019	1048	1213
XBB	<20	77	<20	<20	<20	<20	<20	<20	<20	173	227	86	121	79	653	114	276	250	148	514	592	170	464
XBB-1a	<20	32	<20	<20	<20	<20	<20	<20	<20	51	74	<20	<20	<20	366	25	108	117	<20	181	270	81	82
XBB-5a	<20	30	<20	<20	<20	<20	<20	<20	<20	53	50	<20	30	<20	244	<20	78	91	<20	135	254	73	202
XBB-5b	<20	44	<20	<20	<20	<20	<20	<20	<20	56	98	27	35	<20	272	27	81	105	26	146	311	83	304
XBB-2a	<20	54	<20	<20	<20	<20	<20	<20	<20	94	142	33	50	48	579	55	193	184	52	326	457	97	320
XBB-3a	<20	96	<20	<20	<20	<20	<20	<20	<20	132	314	46	68	73	1208	134	338	385	144	859	1000	118	368
XBB-4a	<20	54	<20	<20	<20	<20	<20	<20	<20	86	105	34	41	39	801	132	203	313	106	809	801	100	195
XBB-5c	<20	37	<20	<20	<20	<20	<20	<20	<20	81	88	23	<20	<20	396	28	295	218	237	255	397	70	233
XBB-6a	<20	91	<20	<20	<20	<20	<20	<20	<20	50	70	21	23	<20	410	100	215	203	225	158	358	77	126
XBB-8a	<20	115	<20	<20	<20	<20	<20	<20	<20	53	86	21	<20	<20	264	28	74	88	<20	136	376	80	120
XBB-8b	<20	27	<20	<20	<20	<20	<20	<20	<20	44	45	<20	<20	<20	193	<20	87	99	76	208	315	53	76
XBB-9a	<20	96	<20	<20	<20	<20	<20	<20	<20	82	61	23	<20	<20	199	<20	65	128	<20	140	311	49	57
XBB-9b	<20	86	<20	<20	<20	<20	<20	<20	<20	49	72	<20	<20	<20	255	<20	39	90	<20	108	243	75	86
XBB-10a	<20	69	<20	<20	<20	<20	<20	<20	<20	53	66	<20	<20	<20	245	26	46	114	<20	187	265	60	46
XBB-10b	<20	74	<20	<20	<20	<20	<20	<20	<20	67	45	<20	<20	<20	215	<20	23	82	<20	89	356	69	57

### Sheet: ID80 titers
	Conv_Delta_ID80	Conv_WT-1_ID80	Conv_WT-2_ID80	Conv_WT-3_ID80	Vac_Mod-1_ID80	Vac_Mod-2_ID80	Vac_Pfiz-1_ID80	Vac_Pfiz-2_ID80	Vac_Pfiz-3_ID80	Boost_Mod-1_ID80	Boost_Mod-2_ID80	Boost_Mod-3_ID80	Boost_Pfiz-1_ID80	Boost_Pfiz-2_ID80	Bi-valent Boost_ID80	BTI_Delta-1_ID80	BTI_Delta-2_ID80	BTI_Delta-3_ID80	BTI_BA.1-1_ID80	BTI_BA.1-2_ID80	BTI_BA.1-3_ID80	BTI_BA.2.12.1_ID80	BTI_BA.4/5_ID80
WuG	3839	3801	448	90	677	1084	372	373	107	3564	6945	1911	3036	2064	4505	2674	7126	15666	1553	6171	10905	1156	1135
BQ.1	<20	70	<20	<20	<20	<20	<20	<20	<20	104	227	77	75	69	593	117	198	265	53	234	259	225	192
BQ.1.1	<20	80	24	<20	<20	<20	<20	<20	<20	113	219	57	85	40	846	159	190	288	50	357	303	214	237
XBB	<20	29	<20	<20	<20	<20	<20	<20	<20	47	74	24	28	22	184	62	128	181	31	200	255	76	193
XBB.1	<20	43	<20	<20	<20	<20	<20	<20	<20	47	99	23	36	31	177	43	76	119	60	186	245	78	166
XBB.1.5	<20	29	<20	<20	<20	<20	<20	<20	<20	58	68	21	43	27	229	40	68	63	23	237	217	75	194
CH.1.1	<20	22	<20	<20	<20	<20	<20	<20	<20	29	35	<20	21	<20	133	<20	26	65	<20	130	92	55	40
WT	5318	2030	467	114	669	847	370	249	123	2140	3448	810	1020	886	2952	1373	3940	11248	714	3081	4765	797	1000
alpha	4429	1638	351	50	437	628	177	112	52	2968	3401	1158	1069	898	5911	1979	4781	10907	929	3424	6319	2665	1056
gamma	2236	1399	172	27	288	378	89	84	22	1451	2693	841	1095	886	4263	1216	2835	8654	529	3680	9435	2240	2678
BA.1	50	296	25	<20	25	39	<20	<20	<20	685	793	193	297	228	2066	434	1004	804	301	3042	3084	737	543
BA.2	346	419	89	<20	52	90	21	<20	<20	684	1024	287	321	274	2863	358	1415	770	333	1715	3141	778	1085
BA.2.12.1	231	324	90	<20	35	85	34	<20	<20	377	793	266	247	345	2322	474	1019	765	189	1181	2564	816	743
BA.4	129	286	79	<20	27	47	<20	<20	<20	313	727	377	219	247	2250	374	874	641	137	1066	2211	458	610
delta	7653	1616	261	61	293	750	270	236	32	1630	2872	824	904	955	2757	1202	5792	12698	520	1937	3515	961	1174
beta	1046	736	70	<20	84	116	54	31	<20	671	1021	623	428	609	1818	531	968	2682	333	1913	3351	891	1087
SARS1	<20	37	<20	<20	<20	<20	<20	<20	<20	120	109	48	45	44	163	82	49	97	42	86	92	39	27
WuG-2a	2831	2849	311	122	779	979	375	256	109	4516	7271	1425	1723	1783	9805	2780	6528	17674	1374	4653	8589	2696	2103
WuG-2b	2449	2405	547	104	457	695	157	265	49	2188	4556	973	1561	1083	6339	1071	3232	4092	774	3641	3314	2239	1924
WuG-2c	3506	3138	499	133	526	1199	422	404	74	4237	4307	1422	1763	1856	10073	2342	7769	8618	1492	4746	7949	2399	2530
WuG-2d	4437	2863	541	104	487	737	281	290	55	3753	5217	1573	2451	1582	8707	3104	7677	9320	1887	4700	8492	2298	2617
WuG-4a	1943	1991	328	66	556	656	231	120	35	1932	2625	772	732	716	4752	831	1834	5754	725	2022	3360	1077	1002
WuG-5a	1625	1492	308	62	278	418	193	111	37	2019	2672	734	763	670	3750	986	2217	6089	656	2290	4054	925	949
BA.5	78	247	62	<20	20	39	<20	<20	<20	207	571	257	172	143	1448	241	638	556	129	527	1120	548	496
BA.5-1g	141	268	88	<20	23	53	<20	<20	<20	161	455	203	122	142	2253	209	624	309	97	373	1263	378	270
BA.5-2d	203	206	86	<20	26	51	<20	<20	<20	198	517	251	146	205	2077	254	589	475	66	501	1801	368	377
BA.5-2e	88	233	68	<20	28	45	<20	<20	<20	249	513	163	86	133	1574	197	587	290	58	321	2252	295	312
BA.5-2f	86	243	113	<20	20	41	<20	<20	<20	412	832	293	320	195	2215	423	855	766	176	1072	1962	542	560
BA.5-3a	177	209	62	<20	<20	48	<20	<20	<20	202	332	185	123	126	1943	226	579	333	65	441	1121	309	272
BA.5-3b	168	203	42	<20	<20	43	<20	<20	<20	267	436	240	135	155	2012	253	416	311	89	641	1734	374	443
BA.5-5a	141	160	86	<20	<20	28	<20	<20	<20	209	368	157	106	92	1731	183	521	337	63	337	932	310	360
BA.5-5b	94	122	49	<20	<20	26	<20	<20	<20	200	281	187	100	132	1779	194	308	300	46	208	849	271	316
BA.5-4a	118	154	70	<20	<20	39	<20	<20	<20	225	393	190	155	147	2027	182	439	350	57	275	1135	306	391
BA.5-2b	<20	136	66	<20	<20	38	<20	<20	<20	206	289	113	132	104	1600	186	378	232	67	273	602	259	254
BA2.12.1	209	339	80	<20	38	63	21	<20	<20	386	1161	417	398	274	2600	223	858	507	157	1546	3804	940	674
BA.2.12.1-2a	811	351	83	<20	24	37	25	<20	<20	400	629	252	195	217	2073	331	857	542	174	587	1589	1079	736
BA.2.12.1-2b	98	199	88	<20	25	34	21	21	<20	251	564	171	179	98	1868	205	748	303	53	1331	1358	364	301
BA.2.12.1-2d	<20	266	91	<20	23	<20	<20	<20	<20	366	511	256	180	191	1890	159	533	241	78	325	1222	474	231
BA.2.12.1-2e	161	231	150	<20	61	84	30	24	<20	229	687	254	231	191	2933	391	721	431	176	1186	1927	842	391
BA.2.12.1-2f	56	141	37	<20	<20	23	<20	<20	<20	267	373	224	158	179	1333	150	396	244	71	473	1017	606	355
BA.2.12.1-2g	86	405	222	<20	49	90	42	<20	<20	520	827	444	454	223	2513	642	1237	898	240	807	1597	1073	814
BA.2.12.1-5a	124	134	32	<20	<20	<20	<20	<20	<20	305	621	125	174	122	1394	205	309	294	37	289	1237	709	411
BA.2.12.1-2c	40	204	61	<20	<20	32	<20	<20	<20	224	325	160	187	115	1233	177	556	244	81	399	721	485	352
BA.2.12.1-4a	111	230	45	<20	22	42	<20	<20	<20	258	509	213	189	204	1380	151	675	473	85	588	1418	621	444
BA.2.12.1-4b	131	222	73	<20	<20	33	<20	<20	<20	351	578	263	214	174	2194	253	609	537	104	673	1430	623	404
BA.2.75	239	246	50	<20	28	30	<20	<20	<20	392	653	262	387	291	1795	348	900	784	246	1918	2806	895	834
BA.2.75-2a	78	112	<20	<20	<20	<20	<20	<20	<20	160	191	71	163	81	541	97	301	214	109	398	760	289	349
BA.2.75-2b	161	360	69	<20	29	46	<20	<20	<20	501	687	306	503	249	1727	415	1012	1046	336	1699	2883	904	694
BA.2.75-3a	37	86	<20	<20	<20	<20	<20	<20	<20	154	197	66	147	97	535	80	313	218	61	398	541	282	210
BA.2.75-3b	96	119	<20	<20	<20	<20	<20	<20	<20	195	228	90	116	108	531	99	297	266	102	542	793	271	210
BA.2.75-4a	182	111	22	<20	<20	<20	<20	<20	<20	216	263	123	139	144	807	193	406	369	184	872	1179	435	316
BA.2.75-4b	43	75	<20	<20	<20	<20	<20	<20	<20	104	151	81	78	75	383	85	178	192	46	277	638	342	167
BA.2.75-4c	54	65	<20	<20	<20	<20	<20	<20	<20	74	102	53	63	46	278	63	118	178	34	208	286	118	93
BA.2.75-4d	29	74	<20	<20	<20	<20	<20	<20	<20	149	185	64	91	73	365	87	260	231	78	297	526	199	157
BA.2.75-4e	30	82	<20	<20	<20	<20	<20	<20	<20	101	141	81	131	69	343	79	224	176	59	286	381	216	203
BA.2.75-5d	122	95	25	<20	<20	<20	<20	<20	<20	220	182	139	101	105	919	115	272	276	132	808	1296	385	256
BA.2.75-5a	147	110	21	<20	<20	<20	<20	<20	<20	249	350	186	181	180	826	188	315	300	163	703	1651	496	418
BA.2.75-5b	76	122	24	<20	<20	25	<20	<20	<20	293	247	134	204	136	648	275	703	361	201	679	817	359	276
BA.2.75-5c	218	258	48	<20	30	43	<20	<20	<20	452	660	223	255	257	1333	326	1014	694	296	1492	2239	743	657
BA.2.75-6a	70	87	<20	<20	<20	<20	<20	<20	<20	95	199	85	95	71	484	100	230	265	68	378	458	229	189
BA.2.75-6b	40	122	21	<20	<20	22	<20	<20	<20	225	290	85	179	97	633	158	489	307	187	744	762	261	222
BA.2.75-6c	73	205	40	<20	<20	29	<20	<20	<20	245	375	125	270	190	780	285	753	351	257	790	961	469	420
XBB	<20	33	<20	<20	<20	<20	<20	<20	<20	50	75	<20	35	27	250	41	92	76	<20	214	219	67	203
XBB-1a	<20	<20	<20	<20	<20	<20	<20	<20	<20	22	27	<20	<20	<20	140	<20	<20	33	<20	48	89	33	28
XBB-5a	<20	<20	<20	<20	<20	<20	<20	<20	<20	25	24	<20	<20	<20	94	<20	<20	29	<20	58	95	36	68
XBB-5b	<20	21	<20	<20	<20	<20	<20	<20	<20	23	37	<20	<20	<20	103	<20	20	27	<20	47	101	43	76
XBB-2a	<20	26	<20	<20	<20	<20	<20	<20	<20	39	46	<20	28	25	242	23	63	77	<20	187	182	67	107
XBB-3a	<20	36	<20	<20	<20	<20	<20	<20	<20	53	109	22	27	22	321	60	130	146	37	339	228	72	164
XBB-4a	<20	29	<20	<20	<20	<20	<20	<20	<20	38	59	<20	21	23	297	39	76	103	23	226	241	69	90
XBB-5c	<20	24	<20	<20	<20	<20	<20	<20	<20	29	31	<20	<20	<20	120	<20	27	47	<20	68	149	31	66
XBB-6a	<20	39	<20	<20	<20	<20	<20	<20	<20	25	27	<20	<20	<20	165	<20	28	42	<20	47	101	33	39
XBB-8a	<20	54	<20	<20	<20	<20	<20	<20	<20	26	28	<20	<20	<20	107	<20	26	28	<20	45	114	41	42
XBB-8b	<20	<20	<20	<20	<20	<20	<20	<20	<20	22	24	<20	<20	<20	87	<20	26	34	<20	48	124	27	28
XBB-9a	<20	36	<20	<20	<20	<20	<20	<20	<20	<20	29	<20	<20	<20	91	<20	<20	28	<20	41	126	29	28
XBB-9b	<20	41	<20	<20	<20	<20	<20	<20	<20	22	28	<20	<20	<20	105	<20	<20	31	<20	35	96	43	37
XBB-10a	<20	29	<20	<20	<20	<20	<20	<20	<20	24	25	<20	<20	<20	94	<20	<20	36	<20	60	101	31	22
XBB-10b	<20	36	<20	<20	<20	<20	<20	<20	<20	26	<20	<20	<20	<20	180	<20	<20	31	<20	32	114	34	29
